# Rethinking Alzheimer’s: Novel miRNAs Illuminate a Disease Beyond the Brain

**DOI:** 10.1101/2025.11.27.690929

**Authors:** JS Novotný, M Čarná, EB Dammer, Z Mao, GB Stokin

**Author notes:** These authors contributed equally to this work (JS Novotný, M Čarná). **Corresponding author:** Gorazd B. Stokin, Institute of Molecular and Translational Medicine, Faculty of Medicine and Dentistry, Palacký University Olomouc, Hněvotínská 1333/5, 779 00 Olomouc, Czech Republic.

## Abstract

Alzheimer’s disease (AD) poses major health, social and economic challenges to the modern world. Despite the advances in understanding AD, our knowledge about its pathogenesis remains incomplete. Recent data suggest that circulating microRNAs (miRNAs) undergo complex changes in AD. Since these changes are yet to be comprehensively characterized, we investigated miRNAs in the context of AD using two meta-analytical approaches. We reproducibly identified 2895 miRNAs in a cohort of 4186 individuals from 22 studies. Here we show that 194 miRNAs exhibited widespread changes in AD, including some novel miRNAs not yet linked to AD. These novel AD miRNAs broaden the landscape of research on the role of miRNAs in AD. Targets of these miRNAs further uncovered many biological pathways that, to date, remain poorly understood in AD with several “AD miRNAs” never described in the brain. “AD miRNAs” described outside the brain significantly influenced interleukin signaling, Toll receptor signaling, p38 MAPK pathway and insulin/IGF pathway. Our results reveal a greater complexity of biological pathways involved in AD than previously thought and raise the question of whether AD is indeed a brain-specific and not a systemic disorder. These findings advance current understanding of AD pathogenesis and lay the ground for the development of next-generation AD biomarkers and design of miRNA-engaged therapies.
