## Extended Data Tables for "Rethinking Alzheimer’s: Novel miRNAs Illuminate a Disease Beyond the Brain"

### Sheet: 2
Cluster E,F,K upregulated miRNAs described in the brain or in others tissues subjects (average expression level ≥10 rpmm).
All miRNAs	BRAIN	NO BRAIN	Cluster E	Cluster F	Cluster K
miR-486-5p	miR-486-5p	miR-515-3p	miR-103a-3p	miR-486-5p	miR-1273h-5p
miR-122-5p	miR-103a-3p	miR-3925-5p	miR-4463	miR-122-5p	miR-423-5p
miR-203a-3p	miR-423-3p	miR-203a-5p	miR-4525	miR-203a-3p	miR-6775-5p
miR-103a-3p	miR-122-5p	miR-3713	miR-5196-5p	miR-6780b-5p	miR-5585-3p
miR-6780b-5p	miR-12136	miR-519e-5p	miR-4534	miR-515-3p	miR-6127
miR-1273h-5p	miR-214-3p	miR-520d-5p	miR-1234-3p	miR-302a-3p	miR-520d-5p
miR-423-5p	miR-423-5p	miR-4513	miR-519e-3p	miR-214-3p	miR-214-5p
miR-515-3p	miR-1273h-5p	miR-4270	miR-122-3p	miR-423-3p	miR-4481
miR-302a-3p	miR-6796-3p	miR-302c-5p	miR-6796-3p	miR-3925-5p	miR-1301-5p
miR-214-3p	miR-4433b-5p	miR-519e-3p	miR-6086	miR-12136	miR-6848-5p
miR-423-3p	miR-6780b-5p	miR-122-3p	miR-1228-3p	miR-5739	miR-4430
miR-6775-5p	miR-648	miR-6086	miR-6824-5p	miR-203a-5p	miR-548ak
miR-5585-3p	miR-5585-3p	miR-4481	miR-6862-3p	miR-3713	miR-764
miR-3925-5p	miR-5739	miR-6808-5p	miR-8052	miR-519e-5p	miR-198
miR-12136	miR-764	miR-1301-5p	miR-6776-5p	miR-6774-3p	miR-4722-3p
miR-4463	miR-6774-3p	miR-6797-5p	miR-6792-3p	miR-6804-3p	miR-4496
miR-5739	miR-302a-3p	miR-6769a-5p	miR-6754-5p	miR-4433b-5p	miR-3130-3p
miR-203a-5p	miR-5694	miR-6824-5p	miR-920	miR-4513	miR-3158-3p
miR-3713	miR-203a-3p	miR-6846-5p	miR-5088-5p	miR-4270	miR-6846-3p
miR-4525	miR-6775-5p	miR-6848-5p	miR-4269	miR-302c-5p	miR-3152-3p
miR-519e-5p	miR-6821-3p	miR-4430	miR-6821-3p	miR-6794-3p	miR-642a-5p
miR-6127	miR-4269	miR-6862-3p	miR-4667-3p	miR-4274	miR-4314
miR-6774-3p	miR-486-3p	miR-8052	miR-4327	miR-6808-5p	miR-147a
miR-6804-3p	miR-4463	miR-198	miR-3689a-3p	miR-648	miR-6840-3p
miR-4433b-5p	miR-545-5p	miR-6776-5p	miR-15a-3p	miR-6771-3p	miR-6867-3p
miR-5196-5p	miR-1234-3p	miR-6736-3p	miR-4300	miR-6797-5p	miR-4652-3p
miR-4534	miR-7846-3p	miR-6792-3p	miR-378g	miR-6769a-5p	miR-5194
miR-520d-5p	miR-4534	miR-6800-3p	miR-7109-3p	miR-6846-5p	miR-4299
miR-4513	miR-5196-5p	miR-6754-5p	miR-4713-5p	miR-6789-3p	miR-6823-5p
miR-4270	miR-4274	miR-4496	miR-631	miR-6885-5p	miR-466
miR-1234-3p	miR-4268	miR-920	miR-588	miR-486-3p	miR-4268
miR-302c-5p	miR-214-5p	miR-3130-3p	miR-6830-5p	miR-6736-3p	miR-3646
miR-519e-3p	miR-6804-3p	miR-6728-3p	miR-892b	miR-6800-3p	miR-1250-3p
miR-122-3p	miR-6789-3p	miR-6846-3p	miR-6801-5p	miR-7846-3p	miR-7152-5p
miR-6796-3p	miR-6788-3p	miR-3152-3p	miR-891a-3p	miR-5694	miR-3692-5p
miR-6794-3p	miR-3158-3p	miR-5088-5p	miR-218-1-3p	miR-6728-3p	miR-642a-3p
miR-6086	miR-642a-3p	miR-548am-3p	miR-6806-5p	miR-548am-3p	miR-6835-5p
miR-214-5p	miR-4525	miR-6893-3p	miR-3922-5p	miR-6893-3p	miR-3191-5p
miR-4481	miR-642a-5p	miR-6747-5p	miR-936	miR-6747-5p	miR-6751-3p
miR-4274	miR-6771-3p	miR-4667-3p	miR-6759-5p	miR-6851-3p	miR-3144-5p
miR-6808-5p	miR-6885-5p	miR-4314	miR-6758-5p	miR-7703	miR-4731-3p
miR-1228-3p	miR-758-5p	miR-4327	miR-6823-3p	miR-6884-3p	miR-4698
miR-1202	miR-6127	miR-6851-3p	miR-921	miR-6890-3p	miR-8077
miR-648	miR-4722-3p	miR-147a	miR-4518	miR-6887-3p	miR-4328
miR-1301-5p	miR-1228-3p	miR-7703	miR-6832-3p	miR-6801-3p	miR-6867-5p
miR-6771-3p	miR-6794-3p	miR-3689a-3p	miR-3978	miR-4514	miR-3973
miR-6797-5p	miR-1202	miR-6884-3p	miR-758-5p	miR-6849-3p	miR-6876-3p
miR-6769a-5p	miR-4284	miR-6890-3p	miR-4789-5p	miR-6776-3p	miR-4280
miR-6824-5p	miR-378g	miR-6887-3p	miR-8070	miR-6881-5p	miR-4273
miR-6846-5p	miR-548ak	miR-6801-3p	miR-7158-3p	miR-6769a-3p	miR-3945
miR-6848-5p	miR-3182	miR-4300	miR-6773-3p	miR-1207-3p	miR-371b-3p
miR-4430	miR-15a-3p	miR-6840-3p	miR-7162-3p	miR-4649-3p	miR-3977
miR-6789-3p		miR-4514	miR-6828-5p	miR-6788-3p	miR-4439
miR-548ak		miR-7109-3p	miR-6815-3p	miR-4312	miR-6082
miR-6862-3p		miR-4713-5p	miR-105-3p	miR-6822-5p	miR-4641
miR-764		miR-6849-3p	miR-583	miR-4305	miR-6083
miR-6885-5p		miR-6776-3p	miR-6755-5p	miR-4684-5p	miR-3935
miR-486-3p		miR-6881-5p	miR-1257	miR-6883-5p
miR-8052		miR-631	miR-2113	miR-644a
miR-198		miR-6769a-3p	miR-580-5p	miR-3622a-5p
miR-6776-5p		miR-588	miR-8058	miR-4786-3p
miR-6736-3p		miR-6830-5p		miR-4801
miR-4722-3p		miR-1207-3p		miR-6515-3p
miR-6792-3p		miR-4649-3p		miR-545-5p
miR-6800-3p		miR-4312		miR-5685
miR-6754-5p		miR-892b		miR-761
miR-4496		miR-6822-5p		miR-4329
miR-7846-3p		miR-4305		miR-6761-3p
miR-920		miR-6867-3p		miR-7155-5p
miR-3130-3p		miR-6801-5p		miR-3689b-3p
miR-5694		miR-891a-3p		miR-4284
miR-6728-3p		miR-4684-5p		miR-4293
miR-3158-3p		miR-6883-5p		miR-3182
miR-6846-3p		miR-644a		miR-5093
miR-3152-3p		miR-3622a-5p		miR-593-5p
miR-642a-5p		miR-4786-3p		miR-4659a-3p
miR-5088-5p		miR-4801		miR-6814-5p
miR-548am-3p		miR-6515-3p		miR-6072
miR-4269		miR-4652-3p		miR-6506-3p
miR-6893-3p		miR-5685		miR-6730-5p
miR-6747-5p		miR-218-1-3p		miR-7848-3p
miR-6821-3p		miR-6806-5p		miR-4681
miR-4667-3p		miR-761		miR-657
miR-4314		miR-5194		miR-6814-3p
miR-4327		miR-4299		miR-4675
miR-6851-3p		miR-4329		miR-3975
miR-147a		miR-3922-5p		miR-6889-3p
miR-7703		miR-936		miR-367-5p
miR-3689a-3p		miR-6823-5p		miR-7854-3p
miR-6884-3p		miR-6761-3p		miR-1267
miR-6890-3p		miR-466		miR-6071
miR-6887-3p		miR-7155-5p		miR-3928-5p
miR-15a-3p		miR-3689b-3p		miR-5584-3p
miR-6801-3p		miR-6759-5p		miR-7161-5p
miR-4300		miR-3646		miR-7157-5p
miR-6840-3p		miR-6758-5p		miR-4283
miR-4514		miR-4293		miR-5197-5p
miR-378g		miR-6823-3p		miR-8485
miR-7109-3p		miR-1250-3p		miR-3150b-3p
miR-4713-5p		miR-7152-5p		miR-128-2-5p
miR-6849-3p		miR-3692-5p		miR-550b-2-5p
miR-6776-3p		miR-5093		miR-6757-3p
miR-6881-5p		miR-921		miR-1204
miR-631		miR-4518		miR-4704-5p
miR-6769a-3p		miR-6832-3p		miR-579-3p
miR-588		miR-6835-5p		miR-558
miR-6830-5p		miR-593-5p		miR-6843-3p
miR-1207-3p		miR-3191-5p		miR-2681-5p
miR-4649-3p		miR-3978		miR-6742-3p
miR-6788-3p		miR-4659a-3p		miR-6764-3p
miR-4312		miR-6814-5p		miR-6856-3p
miR-892b		miR-6072		miR-4465
miR-6822-5p		miR-4789-5p		miR-4524b-5p
miR-4305		miR-6506-3p		miR-6841-5p
miR-6867-3p		miR-6730-5p		miR-1252-5p
miR-6801-5p		miR-7848-3p		miR-4264
miR-891a-3p		miR-6751-3p		miR-553
miR-4684-5p		miR-3144-5p		miR-3616-3p
miR-6883-5p		miR-4681		miR-4317
miR-644a		miR-657		miR-4802-5p
miR-3622a-5p		miR-4731-3p
miR-4786-3p		miR-6814-3p
miR-4801		miR-4675
miR-6515-3p		miR-3975
miR-545-5p		miR-6889-3p
miR-4652-3p		miR-8070
miR-5685		miR-367-5p
miR-218-1-3p		miR-4698
miR-6806-5p		miR-7854-3p
miR-761		miR-1267
miR-5194		miR-6071
miR-4299		miR-3928-5p
miR-4329		miR-5584-3p
miR-3922-5p		miR-8077
miR-936		miR-4328
miR-6823-5p		miR-6867-5p
miR-6761-3p		miR-7161-5p
miR-466		miR-7158-3p
miR-7155-5p		miR-6773-3p
miR-4268		miR-7157-5p
miR-3689b-3p		miR-3973
miR-6759-5p		miR-4283
miR-3646		miR-6876-3p
miR-4284		miR-5197-5p
miR-6758-5p		miR-7162-3p
miR-4293		miR-8485
miR-6823-3p		miR-3150b-3p
miR-1250-3p		miR-6828-5p
miR-3182		miR-6815-3p
miR-7152-5p		miR-128-2-5p
miR-3692-5p		miR-550b-2-5p
miR-642a-3p		miR-6757-3p
miR-5093		miR-1204
miR-921		miR-4704-5p
miR-4518		miR-579-3p
miR-6832-3p		miR-558
miR-6835-5p		miR-6843-3p
miR-593-5p		miR-2681-5p
miR-3191-5p		miR-6742-3p
miR-3978		miR-4280
miR-758-5p		miR-105-3p
miR-4659a-3p		miR-4273
miR-6814-5p		miR-3945
miR-6072		miR-6764-3p
miR-4789-5p		miR-6856-3p
miR-6506-3p		miR-4465
miR-6730-5p		miR-583
miR-7848-3p		miR-4524b-5p
miR-6751-3p		miR-371b-3p
miR-3144-5p		miR-3977
miR-4681		miR-6755-5p
miR-657		miR-6841-5p
miR-4731-3p		miR-1252-5p
miR-6814-3p		miR-4264
miR-4675		miR-4439
miR-3975		miR-553
miR-6889-3p		miR-6082
miR-8070		miR-1257
miR-367-5p		miR-4641
miR-4698		miR-3616-3p
miR-7854-3p		miR-6083
miR-1267		miR-4317
miR-6071		miR-2113
miR-3928-5p		miR-580-5p
miR-5584-3p		miR-3935
miR-8077		miR-8058
miR-4328		miR-4802-5p
miR-6867-5p
miR-7161-5p
miR-7158-3p
miR-6773-3p
miR-7157-5p
miR-3973
miR-4283
miR-6876-3p
miR-5197-5p
miR-7162-3p
miR-8485
miR-3150b-3p
miR-6828-5p
miR-6815-3p
miR-128-2-5p
miR-550b-2-5p
miR-6757-3p
miR-1204
miR-4704-5p
miR-579-3p
miR-558
miR-6843-3p
miR-2681-5p
miR-6742-3p
miR-4280
miR-105-3p
miR-4273
miR-3945
miR-6764-3p
miR-6856-3p
miR-4465
miR-583
miR-4524b-5p
miR-371b-3p
miR-3977
miR-6755-5p
miR-6841-5p
miR-1252-5p
miR-4264
miR-4439
miR-553
miR-6082
miR-1257
miR-4641
miR-3616-3p
miR-6083
miR-4317
miR-2113
miR-580-5p
miR-3935
miR-8058
miR-4802-5p

### Sheet: 3
Stability of the deregulation trend of 194 AD-related miRNAs across studies included in the meta-analysis.
miRNA	Vote agreement (in %)
let-7c-3p	100
miR-1249-5p	100
miR-1266-3p	100
miR-1268a	100
miR-1288-3p	100
miR-1539	100
miR-3156-3p	100
miR-3646	100
miR-3649	100
miR-3665	100
miR-3685	100
miR-371a-5p	100
miR-371b-3p	100
miR-3973	100
miR-4251	100
miR-4271	100
miR-4279	100
miR-4294	100
miR-4324	100
miR-4483	100
miR-4533	100
miR-4652-3p	100
miR-4700-3p	100
miR-4713-5p	100
miR-4726-5p	100
miR-4739	100
miR-4747-3p	100
miR-4769-3p	100
miR-4780	100
miR-4787-5p	100
miR-5096	100
miR-5195-5p	100
miR-548aj-5p	100
miR-551a	100
miR-5584-3p	100
miR-602	100
miR-608	100
miR-659-3p	100
miR-6740-3p	100
miR-6742-3p	100
miR-6743-5p	100
miR-6751-3p	100
miR-6762-5p	100
miR-6764-5p	100
miR-6790-3p	100
miR-6808-5p	100
miR-6819-5p	100
miR-6836-3p	100
miR-6846-3p	100
miR-6865-5p	100
miR-6867-3p	100
miR-6871-5p	100
miR-6872-5p	100
miR-6875-3p	100
miR-6879-3p	100
miR-7109-3p	100
miR-7112-5p	100
miR-7152-5p	100
miR-8485	100
miR-92a-2-5p	100
miR-17-5p	92.9
miR-550a-3p	92.9
miR-1976	91.7
miR-371b-5p	90.9
miR-4326	90.9
miR-6762-3p	90.9
miR-7155-3p	90.9
miR-7976	90.9
miR-1229-3p	90
miR-584-3p	90
miR-345-5p	88.9
miR-6734-5p	88.9
miR-106b-5p	87.5
miR-3064-3p	87.5
miR-365b-5p	87.5
miR-4669	87.5
miR-4773	87.5
miR-4804-3p	87.5
miR-484	87.5
miR-6766-3p	87.5
miR-6780b-3p	87.5
miR-7113-3p	87.5
miR-93-5p	87.5
miR-2110	86.7
miR-221-3p	86.7
miR-589-5p	86.7
miR-130b-5p	85.7
miR-211-3p	85.7
miR-216a-3p	85.7
miR-296-3p	85.7
miR-3173-5p	85.7
miR-3943	85.7
miR-4440	85.7
miR-4442	85.7
miR-4523	85.7
miR-454-3p	85.7
miR-4664-3p	85.7
miR-4685-5p	85.7
miR-4709-3p	85.7
miR-4733-3p	85.7
miR-4749-3p	85.7
miR-519d-3p	85.7
miR-520f-5p	85.7
miR-548g-5p	85.7
miR-5699-5p	85.7
miR-595	85.7
miR-6133	85.7
miR-637	85.7
miR-646	85.7
miR-663b	85.7
miR-6716-3p	85.7
miR-6745	85.7
miR-6772-5p	85.7
miR-6793-5p	85.7
miR-6809-3p	85.7
miR-6827-3p	85.7
miR-6856-5p	85.7
miR-6890-5p	85.7
miR-7702	85.7
miR-4286	84.6
miR-223-3p	83.3
miR-548x-5p	83.3
miR-6877-3p	83.3
miR-8073	83.3
miR-20a-5p	82.4
miR-548k	81.8
miR-550a-3-5p	81.8
miR-340-3p	81.2
miR-103a-3p	80
miR-1285-5p	80
miR-2113	80
miR-4682	80
miR-532-3p	80
miR-647	80
miR-6727-3p	80
miR-6747-3p	80
miR-6817-3p	80
miR-6830-5p	80
let-7b-3p	78.6
miR-3944-3p	77.8
miR-548ar-5p	77.8
miR-6775-3p	77.8
miR-6777-3p	77.8
miR-6884-5p	77.8
miR-3615	76.9
miR-125b-5p	75
miR-1910-3p	75
miR-212-5p	75
miR-3927-5p	75
miR-4700-5p	75
miR-4711-3p	75
miR-4731-3p	75
miR-6131	75
miR-615-3p	75
miR-663a	75
miR-6753-5p	75
miR-6886-3p	75
miR-6890-3p	75
miR-98-5p	75
miR-374a-5p	73.3
miR-122-5p	72.7
miR-3127-5p	72.7
miR-3614-5p	72.7
miR-4755-3p	72.7
miR-5006-3p	72.7
miR-4436b-5p	71.4
miR-4649-5p	71.4
miR-5002-3p	71.4
miR-514b-5p	71.4
miR-5588-3p	71.4
miR-6068	71.4
miR-6790-5p	71.4
miR-6826-5p	71.4
miR-6860	71.4
miR-8060	71.4
let-7e-5p	70.6
miR-6738-3p	70
miR-6866-3p	70
miR-134-5p	69.2
miR-126-5p	68.8
miR-301a-3p	68.8
miR-183-3p	66.7
miR-1908-3p	66.7
miR-3064-5p	66.7
miR-3074-5p	66.7
miR-3682-3p	66.7
miR-6773-3p	66.7
miR-6821-3p	66.7
miR-142-3p	62.5
miR-186-5p	62.5
miR-6820-5p	62.5
miR-4433b-5p	54.5
miR-654-5p	50
miR-6734-3p	50

### Sheet: 4
Qualitative compound trend plot for 194 miRNAs with significant compound P-value and significant pseudo-T-score
miRNA	Trend	Count
let-7b-3p	Up	8
let-7c-3p	Up	7
let-7e-5p	Down	-7
miR-103a-3p	Down	-9
miR-106b-5p	Down	-12
miR-1229-3p	Up	8
miR-122-5p	Down	-5
miR-1249-5p	Up	5
miR-125b-5p	Up	8
miR-1266-3p	Up	6
miR-1268a	Down	-5
miR-126-5p	Down	-6
miR-1285-5p	Up	6
miR-1288-3p	Up	7
miR-130b-5p	Up	10
miR-134-5p	Down	-5
miR-142-3p	Down	-4
miR-1539	Up	6
miR-17-5p	Down	-12
miR-183-3p	Down	-4
miR-186-5p	Up	4
miR-1908-3p	Up	3
miR-1910-3p	Up	4
miR-1976	Up	10
miR-20a-5p	Down	-11
miR-2110	Up	11
miR-2113	Up	3
miR-211-3p	Up	5
miR-212-5p	Up	4
miR-216a-3p	Up	5
miR-221-3p	Down	-11
miR-223-3p	Down	-12
miR-296-3p	Down	-5
miR-301a-3p	Down	-6
miR-3064-3p	Up	6
miR-3064-5p	Up	3
miR-3074-5p	Up	4
miR-3127-5p	Up	5
miR-3156-3p	Up	4
miR-3173-5p	Up	10
miR-340-3p	Up	10
miR-345-5p	Up	14
miR-3614-5p	Up	5
miR-3615	Up	7
miR-3646	Up	4
miR-3649	Up	4
miR-365b-5p	Up	6
miR-3665	Up	7
miR-3682-3p	Up	3
miR-3685	Up	6
miR-371a-5p	Up	5
miR-371b-3p	Up	4
miR-371b-5p	Up	9
miR-374a-5p	Down	-7
miR-3927-5p	Up	2
miR-3943	Up	5
miR-3944-3p	Up	5
miR-3973	Up	4
miR-4251	Up	4
miR-4271	Up	5
miR-4279	Up	6
miR-4286	Down	-9
miR-4294	Up	4
miR-4324	Up	7
miR-4326	Up	9
miR-4433b-5p	Down	-1
miR-4436b-5p	Up	3
miR-4440	Up	5
miR-4442	Up	5
miR-4483	Up	7
miR-4523	Up	5
miR-4533	Up	7
miR-454-3p	Down	-10
miR-4649-5p	Up	3
miR-4652-3p	Up	4
miR-4664-3p	Up	5
miR-4669	Up	6
miR-4682	Up	3
miR-4685-5p	Up	5
miR-4700-3p	Up	5
miR-4700-5p	Up	4
miR-4709-3p	Up	5
miR-4711-3p	Up	2
miR-4713-5p	Up	5
miR-4726-5p	Up	7
miR-4731-3p	Up	2
miR-4733-3p	Up	5
miR-4739	Down	-7
miR-4747-3p	Up	7
miR-4749-3p	Up	5
miR-4755-3p	Up	6
miR-4769-3p	Up	4
miR-4773	Up	6
miR-4780	Up	4
miR-4787-5p	Up	7
miR-4804-3p	Up	6
miR-484	Up	12
miR-5002-3p	Up	3
miR-5006-3p	Up	5
miR-5096	Up	4
miR-514b-5p	Up	3
miR-5195-5p	Up	7
miR-519d-3p	Up	5
miR-520f-5p	Down	-5
miR-532-3p	Up	9
miR-548aj-5p	Down	-5
miR-548ar-5p	Down	-5
miR-548g-5p	Down	-5
miR-548k	Down	-7
miR-548x-5p	Down	-4
miR-550a-3-5p	Up	7
miR-550a-3p	Up	12
miR-551a	Up	8
miR-5584-3p	Up	4
miR-5588-3p	Up	3
miR-5699-5p	Up	5
miR-584-3p	Up	8
miR-589-5p	Up	11
miR-595	Up	5
miR-602	Up	7
miR-6068	Down	-3
miR-608	Up	7
miR-6131	Down	-4
miR-6133	Up	5
miR-615-3p	Up	4
miR-637	Up	5
miR-646	Down	-5
miR-647	Down	-3
miR-654-5p	Down	0
miR-659-3p	Up	7
miR-663a	Up	4
miR-663b	Up	5
miR-6716-3p	Up	5
miR-6727-3p	Up	3
miR-6734-3p	Down	0
miR-6734-5p	Up	7
miR-6738-3p	Up	4
miR-6740-3p	Up	7
miR-6742-3p	Up	6
miR-6743-5p	Down	-5
miR-6745	Up	5
miR-6747-3p	Up	6
miR-6751-3p	Up	5
miR-6753-5p	Up	4
miR-6762-3p	Up	9
miR-6762-5p	Down	-7
miR-6764-5p	Up	8
miR-6766-3p	Up	6
miR-6772-5p	Up	5
miR-6773-3p	Up	2
miR-6775-3p	Up	5
miR-6777-3p	Up	5
miR-6780b-3p	Up	6
miR-6790-3p	Down	-8
miR-6790-5p	Up	3
miR-6793-5p	Up	5
miR-6808-5p	Up	5
miR-6809-3p	Up	5
miR-6817-3p	Up	6
miR-6819-5p	Up	8
miR-6820-5p	Up	2
miR-6821-3p	Up	2
miR-6826-5p	Up	3
miR-6827-3p	Up	5
miR-6830-5p	Up	3
miR-6836-3p	Up	7
miR-6846-3p	Up	4
miR-6856-5p	Up	5
miR-6860	Up	3
miR-6865-5p	Up	7
miR-6866-3p	Up	4
miR-6867-3p	Up	4
miR-6871-5p	Up	4
miR-6872-5p	Up	6
miR-6875-3p	Up	7
miR-6877-3p	Up	4
miR-6879-3p	Up	7
miR-6884-5p	Up	5
miR-6886-3p	Up	4
miR-6890-3p	Up	2
miR-6890-5p	Up	5
miR-7109-3p	Up	6
miR-7112-5p	Up	6
miR-7113-3p	Up	6
miR-7152-5p	Up	4
miR-7155-3p	Up	9
miR-7702	Up	5
miR-7976	Up	9
miR-8060	Up	3
miR-8073	Up	4
miR-8485	Up	4
miR-92a-2-5p	Down	-7
miR-93-5p	Down	-12
miR-98-5p	Down	-8

### Sheet: 5
Amanida Meta-analysis based biological pathways changed in AD
UPREGULATED
REACTOME (pathways size 150-5000)
Enrichment FDR	(-)log10FDR	nGenes	Pathway Genes	Fold Enrichment	Pathways (click for details)
3.4e-16	15.4685	23	209	11	R-HSA-109581 Apoptosis
4.2e-33	32.3768	52	552	9	R-HSA-449147 Signaling by Interleukins
1e-14	14	23	245	9	R-HSA-5357801 Programmed Cell Death
5.6e-19	18.2518	35	473	7	R-HSA-5663202 Diseases of signal transduction by growth factor receptors and second messengers
1.6e-19	18.7959	38	549	7	R-HSA-9006934 Signaling by Receptor Tyrosine Kinases
1e-29		60	937	6	R-HSA-1280215 Cytokine Signaling in Immune system
2e-17		53	1294	4	R-HSA-1266738 Developmental Biology
1.3e-32		104	2872	3.6	R-HSA-162582 Signal Transduction
2.5e-19		72	2144	3	R-HSA-1643685 Disease
1.6e-19		82	2707	3	R-HSA-168256 Immune System
DOWNREGULATED
REACTOME (pathways size 150-5000)
Enrichment FDR	(-)log10FDR	nGenes	Pathway Genes	Fold Enrichment	Pathways (click for details)
8.4e-17	16.0757	31	233	7	R-HSA-8939211 ESR-mediated signaling
1.4e-34	33.8539	68	552	7	R-HSA-449147 Signaling by Interleukins
5.9e-26	25.2291	58	549	6	R-HSA-9006934 Signaling by Receptor Tyrosine Kinases
8.8e-34	33.0555	85	937	5	R-HSA-1280215 Cytokine Signaling in Immune system
4.8e-22	21.3188	85	1385	3	R-HSA-212436 Generic Transcription Pathway
8.6e-50		175	2872	3	R-HSA-162582 Signal Transduction
3.6e-19		77	1294	3	R-HSA-1266738 Developmental Biology
7.1e-23		96	1677	3	R-HSA-74160 Gene expression Transcription
4.7e-20		86	1523	3	R-HSA-73857 RNA Polymerase II Transcription
2.7e-20		121	2707	2.5	R-HSA-168256 Immune System

### Sheet: 6
WmiRNACNA based biological pathways changes in AD
Cluster E
REACTOME (pathways size 20-5000)
Enrichment FDR	(-)log10FDR	nGenes	Pathway Genes	Fold Enrichment	Pathways (click for details)
2.9e-06	5.5376	5	37	55.2	R-HSA-9687139 Aberrant reg, of mitotic cell cycle due to RB1 defects
4.4e-06	5.35655	5	43	47.5	R-HSA-9675126 Diseases of mitotic cell cycle
2.9e-06	5.5376	7	128	22	R-HSA-6785807 Interleukin-4 and Interleukin-13 signaling
7.1e-07	6.14874	9	219	17	R-HSA-2559583 Cellular Senescence
1.4e-05	4.85387	7	181	16	R-HSA-168898 Toll-like Receptor Cascades
4.4e-06	5.35655	11	552	8	R-HSA-449147 Signaling by Interleukins
2.9e-06	5.5376	17	1385	5	R-HSA-212436 Generic Transcription Pathway
4.4e-06	5.35655	17	1523	4.6	R-HSA-73857 RNA Polymerase II Transcription
4e-06	5.39794	18	1677	4.4	R-HSA-74160 Gene expression Transcription
7.1e-07	6.14874	25	2872	3.6	R-HSA-162582 Signal Transduction
Cluster F
REACTOME (pathways size 20-5000)
Enrichment FDR	(-)log10FDR	nGenes	Pathway Genes	Fold Enrichment	Pathways (click for details)
8e-19	18.0969	19	78	22.6	R-HSA-9009391 Extra-nuclear estrogen signaling
1.2e-23	22.9208	26	128	19	R-HSA-6785807 Interleukin-4 and Interleukin-13 signaling
3.6e-26	25.4437	47	549	8	R-HSA-9006934 Signaling by Receptor Tyrosine Kinases
3.5e-25	24.4559	46	552	7.7	R-HSA-449147 Signaling by Interleukins
4.7e-20	19.3279	38	473	7.4	R-HSA-5663202 Diseases of signal transduction by growth factor receptors and second messengers
4.5e-27	26.3468	60	937	6	R-HSA-1280215 Cytokine Signaling in Immune system
1.5e-19	18.8239	59	1294	4	R-HSA-1266738 Developmental Biology
3.9e-40	39.4089	119	2872	4.8	R-HSA-162582 Signal Transduction
8e-19	18.0969	75	2144	3.2	R-HSA-1643685 Disease
1.2e-17	16.9208	83	2707	2.8	R-HSA-168256 Immune System
Cluster K
REACTOME (pathways size 20-5000)
Enrichment FDR	(-)log10FDR	nGenes	Pathway Genes	Fold Enrichment	Pathways (click for details)
2.7e-06	5.56864	5	49	54.3	R-HSA-69231 Cyclin D associated events in G1
2.7e-06	5.56864	5	49	54.3	R-HSA-69236 G1 Phase
6.1e-06	5.21467	6	122	26	R-HSA-199418 Neg, reg, of the PI3K/AKT network
2.7e-06	5.56864	7	172	22	R-HSA-453279 Mitotic G1 phase and G1/S transition
2.7e-06	5.56864	9	321	15	R-HSA-1257604 PIP3 activates AKT signaling
2.7e-06	5.56864	9	366	13	R-HSA-9006925 Intracellular signaling by second messengers
3.7e-06	5.4318	10	549	10	R-HSA-9006934 Signaling by Receptor Tyrosine Kinases
6.3e-06	5.20066	14	1385	5.4	R-HSA-212436 Generic Transcription Pathway
1.6e-05	4.79588	14	1523	5	R-HSA-73857 RNA Polymerase II Transcription
1.3e-05	4.88606	19	2872	3.5	R-HSA-162582 Signal Transduction

### Sheet: 7
Key AD-related miRNAs
miR-103a-3p
miR-122-5p
miR-2113
miR-3156-3p
miR-3646
miR-3649
miR-3685
miR-371b-3p
miR-3927-5p
miR-3973
miR-4433b-5p
miR-4436b-5p
miR-4652-3p
miR-4700-3p
miR-4711-3p
miR-4713-5p
miR-4731-3p
miR-4804-3p
miR-5096
miR-5584-3p
miR-5588-3p
miR-659-3p
miR-6742-3p
miR-6743-5p
miR-6751-3p
miR-6773-3p
miR-6777-3p
miR-6808-5p
miR-6821-3p
miR-6830-5p
miR-6846-3p
miR-6866-3p
miR-6867-3p
miR-6890-3p
miR-7109-3p
miR-7152-5p
miR-8485
